# “Poly (A) Binding Protein 2 is critical for stem-progenitor differentiation during regeneration in the planarian *Schmidtea mediterranea*.”

**DOI:** 10.1101/2024.04.11.588998

**Authors:** Namita Mukundan, Nivedita Hariharan, Vidyanand Sasidharan, Vairavan Lakshmanan, Dasaradhi Palakodeti, Colin Jamora

**Author notes:** Corresponding Authors Colin Jamora, Department of Life Science, Shiv Nadar Institution of Eminence, Gautam Buddha Nagar, India, Namita Mukundan, Institute for Stem Cell Science and Regenerative Medicine (inStem), Bengaluru 560065, India. Request for reprint to be addressed to Colin Jamora, Department of Life Science, Shiv Nadar Institution of Eminence, Gautam Buddha Nagar, India.

## Abstract

Post-transcriptional regulation has emerged as a key mechanism to regulate stem cell renewal and differentiation, which is essential for understanding tissue regeneration and homeostasis. Poly(A)-binding proteins are a family of RNA-binding proteins that play a vital role in post-transcriptional regulation by controlling mRNA stability and protein synthesis. The involvement of poly(A) binding proteins in a wide range of cellular functions is increasingly being investigated. In this study, we used the regenerative model organism planarian *Schmidtea mediterranea*, to demonstrate the critical role of poly(A)-binding protein 2 (PABP2) in regulating neoblast maintenance and differentiation. A deficit in PABP2 blocks the transition of neoblasts towards immediate early progenitors, leading to an enhanced pool of non-committed neoblasts and a decreased progenitor population. This is reflected in variations in the transcriptome profile, providing evidence of downregulation in multiple lineages. Thus, insufficiency of PABP2 resulted in defective formation and organization of tissue leading to abnormal regeneration. Our study reveals the essential role of PABP2 in regulating genes that mediate stem cell commitment to early progenitors during tissue regeneration.
