## Supplemental Table 1 for "“Poly (A) Binding Protein 2 is critical for stem-progenitor differentiation during regeneration in the planarian *Schmidtea mediterranea*.”"

### Sheet: common_neoblast_markers_Suppl
Gene Name	Transcript ID	pabp0A_vs_gfp0A		pabp0P_vs_gfp0P		pabp3A_vs_gfp3A		pabp3P_vs_gfp3P		DESeq2 Normalised read counts
		log2FoldChange	padj	log2FoldChange	padj	log2FoldChange	padj	log2FoldChange	padj	gfp0A1	gfp0A2	gfp0P1	gfp0P2	gfp3A1	gfp3A2	gfp3P1	gfp3P2	pabp0A1	pabp0A2	pabp0P1	pabp0P2	pabp3A1	pabp3A2	pabp3P1	pabp3P2
smedwi-1	dd_Smed_v6_659_0_1	-0.0741222	0.998808	0.0203111	0.99914	0.350405	0.0405301	0.257387	0.155183	21562	20035.4	24381.4	25519.3	16213.6	17841.8	18895.5	17657.3	19529.9	19933.3	25311.8	25314.8	25368.8	18311.1	21629.5	22255.7
bruli	dd_Smed_v6_2592_0_1	-0.147498	0.992363	-0.0946889	0.968319	0.182482	0.318556	0.271346	0.0848525	3136.48	3071.66	3426.74	3790.04	3601.97	3949.25	3670.55	3679.42	2632.17	2959.22	3287.92	3462.73	4688.16	3902.05	4463.92	4440.13
VASA1	dd_Smed_v6_1985_0_2	-0.331179	0.974521	-0.101767	0.99914	0.417641	0.26453	0.362046	0.344799	175.997	126.409	153.13	148.949	106.831	118.836	107.928	100.214	94.7632	138.661	161.106	118.849	167.891	142.435	130.346	144.766
MCM-4	dd_Smed_v6_5956_0_1	-0.0332511	0.998808	0.161291	0.885055	0.510924	0.00117068	0.421396	0.00973491	1468.93	1408.56	1694.08	1743.19	998.156	1010.11	1221.82	1040.45	1366.58	1442.97	1961.63	1893.52	1603.17	1286.05	1453.45	1598.97
MCM-5	dd_Smed_v6_5764_0_1	-0.0300647	0.998808	0.169759	0.858596	0.662534	3.25368e-06	0.490399	0.00114559	1520.06	1597.74	1767.63	1798.92	846.678	881.025	1088.44	998.208	1526.19	1526.4	2107.99	1915.68	1537.48	1228.91	1493.63	1461.67
MCM-7	dd_Smed_v6_4712_0_1	-0.190208	0.952363	0.151208	0.906649	0.394952	0.0190481	0.315483	0.0712674	1993.97	2106.82	2196.87	2347.63	1681.4	1687.27	1920.3	1680.05	1834.17	1748.48	2443.81	2616.68	2526.57	1935.29	2214.1	2291.05
RAD51	dd_Smed_v6_8626_0_1	0.149328	0.998808	0.464569	0.285099	0.584948	0.0136323	0.467918	0.0542304	290.05	270.017	260.442	318.079	220.041	223.33	320.728	270.184	316.708	307.759	426.59	387.769	377.754	303.088	366.934	464.186
soxP-2	dd_Smed_v6_7438_0_1	-0.0565829	0.998808	-0.115234	0.986038	-0.130502	0.716886	-0.122241	0.719204	237.94	275.176	241.15	314.235	315.711	302.212	297.31	269.202	231.92	260.412	257.542	254.82	287.421	274.932	245.516	272.721
XBP1	dd_Smed_v6_415_0_1	0.044973	0.998808	-0.0160829	0.99914	-0.0329272	0.898886	-0.0311407	0.891204	8565.83	8238.09	8260.58	8336.36	8368.72	9541.71	10407.9	10269	8985.04	8360.23	7767.11	8641.71	9125.4	8372.18	9710.81	10517.5
calreticulin	dd_Smed_v6_220_0_2	-0.153425	0.998808	-0.184003	0.99914	0.219564	NA	0.0964535	NA	6.88255	6.01948	6.02874	5.76578	6.37799	0	3.05455	3.92995	0	9.01858	3.40364	4.02877	8.21204	3.31243	5.3567	3.73591
P4HB	dd_Smed_v6_250_0_1	-0.0738787	0.998808	-0.021973	0.99914	-0.0349805	0.851493	-0.0736419	0.61548	36006.6	36784.2	38877	37191.2	24430.9	23861.4	25234.7	24963.1	34995	34127.5	37871.2	37034.4	23783.9	23341.1	24498.9	23175.7
soxP-3	dd_Smed_v6_5942_0_1	-0.334651	0.833247	-0.0679918	0.99914	-0.148651	0.684919	0.0158073	0.972137	788.544	750.716	786.148	884.086	654.541	684.331	816.584	749.638	511.222	692.176	776.03	813.811	734.521	467.053	696.371	888.212
six1/2-2	dd_Smed_v6_9774_0_1	-0.0331279	0.998808	-0.166105	0.965796	-0.0368933	0.93892	-0.238193	0.43269	258.587	226.161	229.092	198.919	314.913	302.212	349.237	335.028	236.908	235.611	188.335	189.352	355.855	245.948	296.404	278.325
tgs-1	dd_Smed_v6_10988_0_1	-0.142221	0.998808	-0.163444	0.940784	0.152563	0.601247	0.305228	0.181176	386.406	327.632	501.591	665.948	1247.69	1470.08	953.021	836.097	351.621	290.849	521.892	517.697	1594.96	1435.94	1036.52	1191.75
tspan-1	dd_Smed_v6_17938_0_1	-0.298482	0.998808	-0.0177749	1	0.629635	0.146172	0.799532	0.0474054	48.1779	79.1132	42.2012	112.433	124.371	134.203	76.3638	91.3714	39.9003	57.4935	91.8983	62.4459	234.499	193.777	158.023	164.38
pcna	dd_Smed_v6_5688_0_1	-0.0428323	0.998808	0.0563839	0.99914	-0.0809918	0.833011	-0.189438	0.51935	372.641	349.99	342.433	391.112	356.37	360.606	368.583	366.468	340.399	359.616	395.957	369.639	397.828	279.073	306.225	334.364
RAD51	dd_Smed_v6_8626_0_1	0.149328	0.998808	0.464569	0.285099	0.584948	0.0136323	0.467918	0.0542304	290.05	270.017	260.442	318.079	220.041	223.33	320.728	270.184	316.708	307.759	426.59	387.769	377.754	303.088	366.934	464.186
CDC20	dd_Smed_v6_81208_0_1	0.101575	NA	-0.295814	NA	0.344128	NA	-0.23564	NA	0	0	4.82299	0	1.5945	1.02445	6.10911	1.96498	1.24688	0	0	0	6.38714	2.48433	1.78557	1.86795
H2A	dd_Smed_v6_2787_0_1	-0.0608578	0.998808	0.181457	0.949185	0.39009	0.163324	0.38881	0.149227	1416.82	1273.55	1257.6	1711.48	752.603	991.665	922.475	989.365	1381.55	1191.58	1671.19	1722.3	1446.23	876.139	1196.33	1347.73
DNA-polymerase	dd_Smed_v6_12966_0_3	-0.101525	NA	-0.108493	NA	0.124916	NA	0.128109	NA	0	3.4397	3.61725	0	1.5945	0	0	0	0	1.12732	0	1.00719	4.56224	0	0	2.80193
cyclin_B2	dd_Smed_v6_7837_0_1	-0.0685586	0.998808	-0.059314	0.99914	0.419434	0.0841649	0.372757	0.126795	757.081	650.104	875.373	886.008	565.249	782.678	738.184	657.284	640.898	696.686	835.027	852.084	1083.99	741.985	917.782	911.561
Cell_division_protein_16	dd_Smed_v6_13263_0_1	0.0741594	0.998808	0.108749	0.982751	0.719549	0.000197403	0.56764	0.00525857	412.953	421.364	476.271	492.013	325.278	260.21	355.346	311.449	402.743	476.858	499.201	547.912	537.432	451.319	488.353	516.489
DNA_helicase	dd_Smed_v6_5956_0_1	-0.0332511	0.998808	0.161291	0.885055	0.510924	0.00117068	0.421396	0.00973491	1468.93	1408.56	1694.08	1743.19	998.156	1010.11	1221.82	1040.45	1366.58	1442.97	1961.63	1893.52	1603.17	1286.05	1453.45	1598.97
Ezh	dd_Smed_v6_7754_0_1	-0.0323832	0.998808	0.0614557	0.99914	0.126599	0.605231	-0.0343164	0.906557	774.779	760.175	806.646	749.551	814.788	775.507	801.311	780.095	729.427	769.962	764.685	859.135	942.56	799.125	738.332	805.088
Smedwi-3	dd_Smed_v6_1258_0_1	-0.0763339	0.998808	-0.0134889	0.999467	0.185803	0.258675	0.150647	0.37163	18117.8	17307.7	19569.3	19873.7	20078.7	18932.8	19619.4	17415.6	16649.6	16918.9	19669.6	19400.5	24328.6	20145.4	20287.6	20896.8
vasa-2	dd_Smed_v6_2082_0_1	-0.0941379	0.998808	0.0226615	0.99914	0.310748	0.0275625	0.376075	0.00440902	3584.83	3569.55	4091.11	3973.58	2606.21	2578.54	2789.82	2608.51	3235.66	3458.63	4132.02	4062	3509.28	2947.24	3572.03	3465.05
ston2	dd_Smed_v6_6859_0_1	-0.178921	0.998808	-0.37177	0.816116	-0.248888	0.570132	0.000706797	0.999434	325.446	278.616	347.256	246.968	762.967	383.143	326.837	292.781	250.624	275.067	212.16	232.661	399.653	550.692	264.264	355.845
