## Supplemental Table 2 for "“Poly (A) Binding Protein 2 is critical for stem-progenitor differentiation during regeneration in the planarian *Schmidtea mediterranea*.”"

### Sheet: specialized_neoblast_markers_Su
Gene Name	Transcript ID	pabp0A_vs_gfp0A		pabp0P_vs_gfp0P		pabp3A_vs_gfp3A		pabp3P_vs_gfp3P		DESeq2 Normalised read counts
		log2FoldChange	padj	log2FoldChange	padj	log2FoldChange	padj	log2FoldChange	padj	gfp0A1	gfp0A2	gfp0P1	gfp0P2	gfp3A1	gfp3A2	gfp3P1	gfp3P2	pabp0A1	pabp0A2	pabp0P1	pabp0P2	pabp3A1	pabp3A2	pabp3P1	pabp3P2
prog-1	dd_Smed_v6_332_0_1	-0.340844	0.994056	-0.240117	0.959884	-0.830102	0.0191857	-0.383547	0.371384	12201.8	11208.3	14043.4	14435.6	10031.8	9918.7	6117.25	5485.23	8602.25	9301.54	12609.4	10982.4	7211.08	3136.05	3867.54	4682.96
col4-3	dd_Smed_v6_2337_0_1	0.136283	0.998808	-0.568806	0.104044	0.523416	0.0343727	-0.363039	0.172606	12355.2	12645.2	13344	7930.83	10103.5	7059.47	13657.9	11376.2	13733.2	13887.5	7745.55	6279.84	13763.4	11413.8	9391.19	9803.02
zfp-1	dd_Smed_v6_8720_0_1	-0.182096	0.998808	0.0280367	0.99914	0.676015	0.0022383	0.769126	0.000185746	449.332	367.188	426.835	454.536	210.474	224.354	336.001	304.571	377.806	337.07	465.164	435.107	384.141	328.759	479.425	640.708
POU2/3	dd_Smed_v6_8234_0_1	0.0561723	0.998808	-0.0788448	0.99914	-0.151434	0.612221	0.285824	0.222958	232.04	282.056	289.38	287.328	421.745	364.703	368.583	365.486	263.092	272.812	264.35	279.999	348.555	357.743	463.355	438.035
soxP-5	dd_Smed_v6_9050_0_1	0.0523432	0.998808	0.398204	0.4691	0.833638	7.16478e-05	0.315332	0.229155	347.077	313.873	338.815	223.904	240.769	230.501	379.783	341.906	321.696	364.125	361.921	386.762	443.45	423.163	454.427	452.979
gata4/5/6-2	dd_Smed_v6_9910_0_1	0.347865	0.927554	0.240127	0.925929	0.362738	0.271396	-0.208344	0.571362	133.718	122.11	151.924	123.003	183.367	179.278	270.837	196.498	173.317	158.953	186.066	143.021	217.163	257.542	196.412	203.607
foxA	dd_Smed_v6_10718_0_1	-0.0817072	0.998808	0.117774	0.99914	0.228564	NA	-0.700131	NA	3.93289	5.15956	0	1.92193	4.78349	4.09779	10.1818	14.7373	3.74065	3.38197	2.26909	2.01438	0	14.906	0	4.66988
hnf4	dd_Smed_v6_1694_0_1	-0.11585	0.998808	0.0384629	0.99914	0.106034	0.836204	0.374159	0.283522	234.99	287.215	227.886	221.022	229.608	130.105	178.182	196.498	276.808	202.918	241.659	220.575	171.54	220.277	250.872	246.57
gata4/5/6-1	dd_Smed_v6_4075_0_2	-0.282994	0.998808	0.413926	0.913914	0.243818	NA	0.481373	NA	3.93289	6.87941	2.4115	0	3.189	2.0489	2.03637	3.92995	4.98754	0	2.26909	8.05753	1.8249	8.28108	8.03505	9.33977
nkx2.2	dd_Smed_v6_2716_0_2	NA	NA	NA	NA	NA	NA	NA	NA	0	0	0	0	0	0	0	0	0	0	0	0	0	0	0	0
nkx2	dd_Smed_v6_13898_0_1	-0.446	0.949155	-0.032787	0.999477	0.353766	0.450814	0.0950853	0.873493	66.8591	61.9147	73.5507	101.862	228.81	204.89	120.146	137.548	43.6409	42.8383	70.3419	100.719	392.353	179.7	129.454	148.502
neuroD_-1	dd_Smed_v6_21717_0_1	0.0531628	0.998808	-0.135073	0.99914	0.811582	0.0886564	-0.128196	0.855828	12.7819	21.4982	33.761	35.5556	31.0927	39.9535	72.2911	44.212	19.9501	15.7825	22.6909	38.2733	77.5581	64.5925	49.1031	55.1046
sp6-9	dd_Smed_v6_1738_0_5	NA	NA	NA	NA	NA	NA	NA	NA	0	0	0	0	0	0	0	0	0	0	0	0	0	0	0	0
coe	dd_Smed_v6_9893_0_1	0.133344	0.998808	-0.0852151	0.99914	0.138626	0.648902	-0.0410721	0.909718	211.393	193.483	198.949	211.412	516.617	541.933	436.801	412.645	224.439	220.955	188.335	197.41	594.917	573.879	360.685	464.186
ap-2	dd_Smed_v6_151_0_1	-0.0491067	0.998808	-0.0110986	0.99994	0.220384	0.179824	0.00153965	0.995263	30722.7	29169.6	29675.9	30738.3	23140.9	25159.4	29096.7	28093.3	29597.3	28254.1	29610.5	30332.6	31318	25114	27418.3	29834
pax3/7	dd_Smed_v6_2180_0_1	-0.0126458	0.998808	0.0978999	0.959906	0.241562	0.125706	0.230547	0.137759	1826.83	1910.76	1753.16	1917.12	1891.07	1869.62	1838.84	1696.76	1862.84	1842.05	1883.35	2050.64	2342.26	2118.3	2147.15	2012.72
egfr-5	dd_Smed_v6_11310_0_1	-0.0997484	0.998808	0.0769492	0.99914	-0.065483	0.862176	0.222468	0.39707	575.185	611.407	652.31	493.935	876.176	753.994	647.565	781.078	554.863	549.006	619.463	590.214	672.475	882.764	863.322	814.428
synaptotagmin	dd_Smed_v6_4222_0_1	-0.0484148	0.998808	-0.130112	0.964031	-0.647505	0.000231581	-0.399861	0.0461762	1638.05	1354.38	1041.77	1443.37	3166.67	3054.9	1549.68	1522.86	1507.48	1382.1	1053.99	1211.65	1917.97	1994.91	1050.81	1255.26
runt-1	dd_Smed_v6_16222_0_1	0.377627	0.998808	0.332453	0.949756	1.27448	0.00140139	1.74718	8.58017e-06	10.8154	13.7588	20.4977	36.5166	64.5772	61.4669	27.491	11.7899	14.9626	21.4191	31.7673	46.3308	217.163	140.778	108.92	77.5201
myoD1	dd_Smed_v6_12634_0_1	-0.57292	0.434264	0.166755	0.978869	0.412882	0.218455	0.103637	0.820438	192.711	198.643	183.274	197.958	279.037	333.97	280.001	240.71	115.96	135.279	225.775	207.482	533.783	300.603	249.087	313.816
hnf4	dd_Smed_v6_1694_0_1	-0.11585	0.998808	0.0384629	0.99914	0.106034	0.836204	0.374159	0.283522	234.99	287.215	227.886	221.022	229.608	130.105	178.182	196.498	276.808	202.918	241.659	220.575	171.54	220.277	250.872	246.57
