## Supplemental Table 3 for "“Poly (A) Binding Protein 2 is critical for stem-progenitor differentiation during regeneration in the planarian *Schmidtea mediterranea*.”"

### Sheet: differentiation_markers_Suppl
Tissue	Gene	Transcript ID	pabp0A_vs_gfp0A		pabp0P_vs_gfp0P		pabp3A_vs_gfp3A		pabp3P_vs_gfp3P		DESeq2 Normalised read counts
			log2FoldChange	padj	log2FoldChange	padj	log2FoldChange	padj	log2FoldChange	padj	gfp0A1	gfp0A2	gfp0P1	gfp0P2	gfp3A1	gfp3A2	gfp3P1	gfp3P2	pabp0A1	pabp0A2	pabp0P1	pabp0P2	pabp3A1	pabp3A2	pabp3P1	pabp3P2
Epidermal	dd_1131	dd_Smed_v6_1131_0_1	-0.0474246	0.998808	0.110432	0.939305	0.553095	1.04582e-05	-0.20071	0.21069	9673.92	9806.6	6908.94	6930.47	5613.43	6317.77	8163.8	7302.83	9310.48	9529.26	7265.64	7694.95	8190.14	9432.98	6375.37	7048.72
Epidermal	prog1	dd_Smed_v6_332_0_1	-0.340844	0.994056	-0.240117	0.959884	-0.830102	0.0191857	-0.383547	0.371384	12201.8	11208.3	14043.4	14435.6	10031.8	9918.7	6117.25	5485.23	8602.25	9301.54	12609.4	10982.4	7211.08	3136.05	3867.54	4682.96
Epidermal	dd_363	dd_Smed_v6_363_0_1	-0.259014	0.92726	-0.11187	0.981853	-0.462357	0.0363977	-0.333321	0.155488	2416.76	2341.58	2527.25	2519.65	1741.99	1852.2	2105.61	1854.94	1870.33	2075.4	2452.89	2202.73	1598.61	974.684	1450.77	1661.54
Epidermal	dd_478	dd_Smed_v6_478_0_1	-0.391457	0.966711	-0.193914	0.981853	-0.82285	0.0277868	-0.313461	0.508474	8035.87	7947.44	8423.36	9499.12	6609.99	7106.59	4079.86	3865.11	5827.93	5869.97	8088.19	7274.95	5048.58	2040.46	2818.52	3349.24
Epidermal	dd_3549	dd_Smed_v6_3549_0_1	-0.284409	0.994056	0.0252288	0.999467	-1.2363	1.41795e-06	-0.583191	0.0509774	232.04	255.398	262.853	242.163	246.35	298.114	269.819	261.342	219.452	174.735	234.851	278.992	133.218	80.3265	142.845	199.871
Epidermal	egr1	dd_Smed_v6_3935_0_1	-0.534535	0.0291042	-0.262074	0.676138	0.0264715	0.943039	0.122388	0.634097	1034.35	871.965	1020.06	1026.31	753.4	688.429	844.075	908.801	624.689	674.139	787.376	908.487	812.992	658.346	917.782	995.619
Epidermal	agat	dd_Smed_v6_920_0_1	-0.478169	0.0061011	-0.152217	0.866866	-0.0534712	0.833661	-0.0132955	0.959753	9418.28	10538.4	9987.22	9383.81	6574.11	5978.68	8262.57	7243.88	6729.43	7503.46	9279.46	8115.95	6038.59	6050.16	7446.71	7914.52
Epidermal	X1.C3.3	dd_Smed_v6_68_0_1	-0.509032	0.695837	-0.342918	0.862218	-3.36404	7.95717e-39	-1.80315	4.17059e-11	8750.67	9138.44	7765.02	8850.47	6591.65	6940.63	4977.9	5601.16	6842.9	5262.34	6060.75	6709.91	625.94	347.806	1052.59	1554.14
Epidermal	PRSS12	dd_Smed_v6_351_0_1	-0.298701	0.998808	0.0423047	0.999658	-1.17685	0.0200016	0.00601154	0.994955	16751.1	16588.8	16793.7	18922.3	26406.5	24016.1	19263	15541	11192	13327.2	19569.8	17695.4	12432.1	2473.56	16907.5	18107.9
Epidermal	vim-3	SMED30024865	-0.739059	0.00832241	-0.453423	0.244092	-1.97497	9.81528e-27	-1.09207	3.13124e-08	23686.5	24347.4	24280.6	22894.2	18696	15940.9	12247.7	13698.7	14771.8	14007	17415.2	17036.6	5340.87	3471.47	4887.6	7284.15
Epidermal	zpuf-6	SMED30030681	-0.685096	0.0228022	-0.280377	0.695306	-1.32357	9.27108e-12	-1.12531	1.71232e-08	4662.37	6199.08	4968.74	5414.61	5907.03	5888.35	4338.48	4361.21	3483.79	3272.62	4270.42	4279.55	2878.94	1835.11	1698.25	2290.13
Intestine	tgfb	dd_Smed_v6_1505_0_1	-0.287498	0.603375	-0.25039	0.63507	-1.07475	2.92352e-14	-0.678801	6.99271e-06	15022.6	13800.1	15779.6	17102.3	9158.79	8135.14	8769.62	9655.89	12199.5	11291.3	14160.3	13357.4	3379.71	4662.25	5782.56	5580.51
Intestine	plac8	dd_Smed_v6_564_0_1	-0.244624	0.651074	-0.306047	0.243781	-1.75818	3.83359e-45	-1.40058	2.11009e-29	4543.47	5041.75	5601.91	5527.46	1818.52	2045.82	2433.46	2838.41	4228.18	3837.41	4506.42	4457.83	523.746	582.16	940.101	1013.36
Intestine	dd_1471	dd_Smed_v6_1471_0_1	-0.00273533	0.99919	-0.113119	0.942442	-0.671419	3.87874e-07	-0.483532	0.000534882	3155.16	3247.94	3788.46	3809.26	1576.96	1691.36	1941.68	1998.38	3194.52	3197.09	3547.73	3466.75	893.287	1135.34	1443.63	1354.27
Intestine	PRSS12	dd_Smed_v6_790_0_1	-0.489428	0.107496	-0.283827	0.654035	-1.02762	8.52428e-10	-0.583473	0.0017544	23165.7	22583.4	26157.5	24311.4	9781.45	7804.24	10153.3	11570.8	15855.4	16337.2	22014.8	19150.7	3340.48	5053.95	7180.66	7100.09
Intestine	dd_888	dd_Smed_v6_888_0_1	-0.122011	0.998808	-0.12601	0.988156	-1.40208	4.29763e-10	-0.735902	0.00357599	2630.12	2034.59	2201.7	2933.82	1664.66	1650.39	2101.53	2384.5	2577.31	1685.35	1913.98	2764.74	492.722	672.424	1107.94	1491.56
Intestine	dd_75	dd_Smed_v6_75_0_1	0.0471616	0.998808	-0.0269241	0.99914	-0.402046	0.0306246	0.135149	0.577483	34225	33299.8	36775.3	39090.1	25876.3	27332.3	28143.6	30380.5	37131	32707	37879.1	36542.9	16539	23385.8	35374.8	29078.4
Intestine	dd_115	dd_Smed_v6_115_0_1	0.357255	0.38082	0.264484	0.63507	0.980022	5.30483e-09	1.63781	3.39529e-20	2514.1	2824.86	3412.27	3002.05	308.535	239.721	100.8	118.881	3539.9	3350.4	3940.28	3802.15	485.423	632.675	374.969	369.855
Muscle	col4a6_1	dd_Smed_v6_1579_0_1	0.134438	0.998808	-0.440692	0.351816	0.641266	0.00533317	-0.15084	0.64937	14761.1	15220.7	16837.1	10557.1	14162.3	9509.95	18466.8	14646.9	16963.9	16112.8	10697.6	9147.32	20762.8	17064	14664.9	14993.1
Muscle	col24a1	dd_Smed_v6_2197_0_1	0.121629	0.998808	-0.377723	0.388249	0.675626	0.000529047	-0.184488	0.496478	12388.6	12792.3	12668.8	8312.33	10635.3	8067.53	14646.6	12283.1	13659.6	13832.3	8472.8	7495.52	16357.5	14107.7	11886.5	11685
Muscle	col4a6_2	dd_Smed_v6_2337_0_1	0.136283	0.998808	-0.568806	0.104044	0.523416	0.0343727	-0.363039	0.172606	12355.2	12645.2	13344	7930.83	10103.5	7059.47	13657.9	11376.2	13733.2	13887.5	7745.55	6279.84	13763.4	11413.8	9391.19	9803.02
Muscle	dd_8528	dd_Smed_v6_8528_0_1	-0.163421	0.998808	-0.332532	0.835282	-0.772637	0.00828774	-0.744464	0.009367	236.956	200.363	236.327	254.655	231.202	188.498	246.401	291.799	226.933	160.08	183.797	198.417	130.48	103.514	121.419	185.861
Muscle	HSPG2	dd_Smed_v6_8356_0_1	0.251327	0.998808	-1.93592	7.98953e-08	-0.453064	0.357113	-1.33216	0.000168327	7307.3	4734.75	2492.28	2159.28	837.909	1148.41	3487.28	3883.78	6457.61	8266.66	329.019	586.186	523.746	830.593	1393.64	1078.74
Pharynx	dd_561	dd_Smed_v6_561_0_1	0.064693	0.998808	-1.60046	0.00664723	-0.945601	0.087561	-1.80056	8.88247e-05	8868.66	6004.86	2972.17	2153.52	1246.9	2931.97	9504.75	7772.46	6355.37	9466.13	195.142	498.56	370.454	988.761	1276.68	1422.45
Pharynx	calml5	dd_Smed_v6_1213_0_1	0.212762	0.998808	-1.30895	3.13105e-09	-0.998302	2.71673e-06	-1.61215	1.72119e-16	4213.1	3034.68	1715.78	1300.18	858.637	1310.27	3423.14	3269.72	3670.83	4791.12	537.775	613.38	527.395	511.771	1029.38	1031.11
Neural	Smad6/7-2	dd_Smed_v6_16758_0_1	0.191465	0.998808	0.280138	0.925206	-1.27937	3.71504e-07	0.116716	0.814976	55.0604	57.6151	62.6989	66.3065	556.48	468.173	69.2365	100.214	72.3193	58.6208	82.822	78.561	218.988	178.043	107.134	78.454
Neural	dd_3944	dd_Smed_v6_3944_0_1	0.0741298	0.998808	-0.0149254	1	-0.768365	2.47856e-05	-0.192747	0.478134	528.973	403.305	406.337	490.091	1565	1625.8	558.983	572.791	524.938	457.693	471.972	416.977	885.075	951.497	433	551.98
Ciliated_neurons	dd_3063	dd_Smed_v6_3063_0_1	-0.00349896	0.999244	-0.0010978	1	-0.624464	0.014302	-0.163901	0.65173	524.057	406.745	301.437	469.911	609.895	662.818	342.11	415.592	457.606	470.094	361.921	410.934	353.118	449.663	304.439	367.053
Ciliated_neurons	dd_1083	dd_Smed_v6_1083_0_1	0.0301866	0.998808	0.0299678	0.99914	-0.96848	4.79489e-05	-0.590352	0.030045	796.409	969.997	941.69	943.666	841.098	727.358	453.092	449.98	845.387	961.607	1033.57	894.386	496.372	269.135	241.944	339.034
Ciliated_neurons	dd_3524	dd_Smed_v6_3524_0_1	0.0240979	0.998808	0.219618	0.973905	-1.11396	0.00135904	-0.175854	0.754764	151.416	99.7514	95.2541	113.394	131.546	170.058	75.3456	78.599	128.429	127.388	152.029	97.6976	41.9726	80.3265	65.1732	68.1803
Non_ciliated_neurons	dd_1248	dd_Smed_v6_1248_0_1	0.188886	0.988694	-0.0640508	0.99914	0.440519	0.0219022	0.0587905	0.846465	1485.65	1491.97	1794.15	1488.53	1441.43	1368.66	1778.77	1551.35	1693.27	1715.79	1743.8	1390.93	2170.72	1683.54	1665.04	1808.18
Non_ciliated_neurons	dd_17258	dd_Smed_v6_17258_0_1	-0.106425	0.998808	0	1	-2.54793	2.16374e-08	0	NA	0	1.71985	0	0	157.058	88.1025	0	0	0	0	0	0	17.3365	8.28108	0	0
Non_ciliated_neurons	GABRB3	dd_Smed_v6_21541_0_1	-0.355757	0.998808	-0.255474	0.974856	-1.04658	0.0217955	-0.224987	0.733768	70.792	60.1948	57.8759	73.9942	56.6047	39.9535	35.6365	35.3696	42.394	54.1115	36.3055	69.4962	18.249	18.2184	20.534	37.3591
Non_ciliated_neurons	sert	dd_Smed_v6_12700_0_1	-0.336881	0.866033	0.00330639	1	-0.973335	1.81623e-05	-0.56163	0.0286296	483.745	336.231	353.284	446.848	357.965	376.997	332.946	334.046	275.561	362.998	381.208	422.013	177.928	179.7	207.126	233.494
Non_ciliated_neurons	dd_2223	dd_Smed_v6_2223_0_1	0.388465	0.362885	-0.0543238	0.99914	0.724314	3.02784e-05	0.40964	0.0379614	744.299	738.677	717.42	726.488	530.17	651.549	708.656	787.955	1044.89	915.386	636.481	751.365	892.375	1090.62	954.386	1053.53
Non_ciliated_neurons	opsin	dd_Smed_v6_15036_0_1	-0.234806	0.998808	-0.415985	0.939849	-1.56594	0.00115945	-0.638972	0.311188	27.5302	10.3191	2.4115	3.84385	188.948	123.958	18.3273	7.8599	17.4564	11.2732	0	0	24.6361	51.3427	0.892784	9.33977
Cathepsin+_Cells	dnm1l	dd_Smed_v6_1074_0_1	0.312029	0.140953	0.308964	0.106069	0.55279	1.12424e-06	0.58838	1.48332e-07	3885.69	3852.47	4282.82	3815.02	3689.67	3594.79	3993.32	3622.43	4804.24	4833.96	4988.6	5072.22	5247.49	5501.12	5986.12	5534.75
Cathepsin+_Cells	ctsl2	dd_Smed_v6_175_0_1	0.428612	0.0818046	0.498967	0.0129918	0.372104	0.0303412	0.425998	0.00879962	10102.6	10905.6	11098.9	10318.8	14403.1	15068.6	17163.5	15701.1	15032.4	13462.5	14523.3	16013.3	16292.7	22099.7	21961.6	22523.8
Cathepsin+_Cells	jag1	dd_Smed_v6_10221_0_1	0.0355156	0.998808	-0.0677771	0.99914	-0.781759	0.00557837	-0.605155	0.0396672	327.413	216.701	201.36	241.202	255.12	255.087	264.728	318.326	269.327	288.595	186.066	234.676	113.144	168.934	175.878	194.267
Cathepsin+_Cells	cela1	dd_Smed_v6_198_0_1	0.0675066	0.998808	-0.057624	0.99914	-0.595957	2.06725e-05	-0.916574	2.30963e-12	13322.7	14958.4	15615.7	12140.8	16556.5	17321.4	22751.3	21434	14458.9	15208.7	13445.5	13196.2	10493.2	11712.8	11054.4	12024
Cathepsin+_Cells	Sapb1/2	dd_Smed_v6_284_0_1	0.285899	0.676843	0.440161	0.080939	0.534973	0.00175852	0.400187	0.0271594	3084.37	3151.63	3131.33	3432.56	1670.24	2184.12	2661.53	2281.34	3821.7	3826.13	4312.41	4674.38	3123.31	2521.59	3440.79	3136.29
Cathepsin+_Cells	dd_551	dd_Smed_v6_551_0_1	0.456832	0.164859	0.511496	0.0492476	0.417863	0.0404987	0.61205	0.000767379	1464.02	1701.79	1726.63	1786.43	1038.02	1313.34	1233.02	1264.46	2284.29	2111.48	2507.35	2563.3	1860.48	1312.55	1958.77	1917.45
Cathepsin+_Cells	Sapb1/2	dd_Smed_v6_663_0_1	0.489499	0.0607524	0.491549	0.0416672	0.484532	0.00724697	0.518941	0.00303347	1348.98	1123.92	1233.48	1470.27	1047.58	1242.66	1207.57	1325.38	1871.57	1636.87	1791.45	2052.66	1656.09	1580.03	1944.48	1725.99
